# Circadian and diel regulation of photosynthesis in the bryophyte *Marchantia polymorpha*

**DOI:** 10.1101/2022.01.11.475783

**Authors:** David Cuitun-Coronado, Hannah Rees, Joshua Colmer, Anthony Hall, Luíza Lane de Barros Dantas, Antony N. Dodd

## Abstract

Circadian rhythms are 24-hour biological cycles that align metabolism, physiology and development with daily environmental fluctuations. Photosynthetic processes are governed by the circadian clock in both flowering plants and some cyanobacteria, but it is unclear how extensively this is conserved throughout the green lineage. We investigated the contribution of circadian regulation to aspects of photosynthesis in *Marchantia polymorpha,* a liverwort that diverged from flowering plants early in the evolution of land plants. First, we identified in *M. polymorpha* the circadian regulation of photosynthetic biochemistry, measured using two approaches (delayed fluorescence, PAM fluorescence). Second, we identified that light-dark cycles synchronize the phase of 24 h cycles of photosynthesis in *M. polymorpha*, whereas the phases of different thalli desynchronize under free running conditions. This might also be due to masking of the underlying circadian rhythms of photosynthesis by light-dark cycles. Finally, we used a pharmacological approach to identify that chloroplast translation might be necessary for clock control of light harvesting in *M. polymorpha.* We infer that the circadian regulation of photosynthesis are well-conserved amongst terrestrial plants.
