## Supplementary material for "Circadian and diel regulation of photosynthesis in the bryophyte *Marchantia polymorpha*": Dataset S1

### Sheet: Sheet1
Dataset name	Species	Light conditions	Temperature	Sample being imaged	N	Imaging window over which phases are estimated	Source publication	Kuramoto r synchrony	Kuramoto ψ mean phase angle	Mean RAE
Marchantia phases FRL	Marchantia polymorpha	FRL	19C	14 day old thali	32	24-169h	This manuscript	0.05939	6.38005	0.480625
Marchantia phases FRD	Marchantia polymorpha	FRD	19C	15 day old thali	52	24-169h	This manuscript	0.274131	12.6152	0.588846
Marchantia phases ZTC	Marchantia polymorpha	ZTC	19C	16 day old thali	77	24-169h	This manuscript	0.611696	6.70469	0.149221
Swedish phases 191 accessions (line means)	Arabidopsis thaliana	FRL	22C	14 day old ~20 seedlings	191	24–120 h	Rees et al, 2019	0.920368	18.2477	0.388076
LL_Wheat	Triticum aestivum	FRL	22C	10 cm sections from second leaf of 25 day old seedlings	23	24–120 h	Rees et al, 2020	0.326563	0.66272	0.381739
LL_brassica	Brassica napus	FRL	22C	3 cm square sections from second true leaf of 21 day old seedlings	18	24–120 h	Rees et al, 2020	0.961843	14.8388	0.132222
DD_Wheat	Triticum aestivum	FRD	22C	10 cm sections from second leaf of 25 day old seedlings	24	24–120 h	Rees et al, 2020	0.937133	4.77663	0.2
DD_brassica	Brassica napus	FRD	22C	3 cm square sections from second true leaf of 21 day old seedlings	11	24–120 h	Rees et al, 2020	0.471654	6.97077	0.534545
